# Increasing hub disruption parallels dementia severity in autosomal dominant Alzheimer disease

**DOI:** 10.1101/2023.10.29.564633

**Authors:** Jiaxin Cindy Tu, Peter R. Millar, Jeremy F. Strain, Andrew Eck, Babatunde Adeyemo, Alisha Daniels, Celeste Karch, Edward D. Huey, Eric McDade, Gregory S. Day, Igor Yakushev, Jason Hassenstab, John Morris, Jorge J. Llibre-Guerra, Laura Ibanez, Mathias Jucker, Patricio Chrem Mendez, Randell J. Bateman, Richard J. Perrin, Tammie Benzinger, Clifford R. Jack, Richard Betzel, Beau M. Ances, Adam T. Eggebrecht, Brian A. Gordon, Muriah D. Wheelock, the Dominantly Inherited Alzheimer Network

## Abstract

Hub regions in the brain, recognized for their roles in ensuring efficient information transfer, are vulnerable to pathological alterations in neurodegenerative conditions, including Alzheimer Disease (AD). Given their essential role in neural communication, disruptions to these hubs have profound implications for overall brain network integrity and functionality. Hub disruption, or targeted impairment of functional connectivity at the hubs, is recognized in AD patients. Computational models paired with evidence from animal experiments hint at a mechanistic explanation, suggesting that these hubs may be preferentially targeted in neurodegeneration, due to their high neuronal activity levels—a phenomenon termed “activity-dependent degeneration”. Yet, two critical issues were unresolved. First, past research hasn’t definitively shown whether hub regions face a higher likelihood of impairment (targeted attack) compared to other regions or if impairment likelihood is uniformly distributed (random attack). Second, human studies offering support for activity-dependent explanations remain scarce.

We applied a refined hub disruption index to determine the presence of targeted attacks in AD. Furthermore, we explored potential evidence for activity-dependent degeneration by evaluating if hub vulnerability is better explained by global connectivity or connectivity variations across functional systems, as well as comparing its timing relative to amyloid beta deposition in the brain. Our unique cohort of participants with autosomal dominant Alzheimer Disease (ADAD) allowed us to probe into the preclinical stages of AD to determine the hub disruption timeline in relation to expected symptom emergence.

Our findings reveal a hub disruption pattern in ADAD aligned with targeted attacks, detectable even in pre-clinical stages. Notably, the disruption’s severity amplified alongside symptomatic progression. Moreover, since excessive local neuronal activity has been shown to increase amyloid deposition and high connectivity regions show high level of neuronal activity, our observation that hub disruption was primarily tied to regional differences in global connectivity and sequentially followed changes observed in Aβ PET cortical markers is consistent with the activity-dependent degeneration model. Intriguingly, these disruptions were discernible 8 years before the expected age of symptom onset.

Taken together, our findings not only align with the targeted attack on hubs model but also suggest that activity-dependent degeneration might be the cause of hub vulnerability. This deepened understanding could be instrumental in refining diagnostic techniques and developing targeted therapeutic strategies for AD in the future.
