## Supplementary Table 3 for "Increasing hub disruption parallels dementia severity in autosomal dominant Alzheimer disease"

### Sheet: DIAN_Seitzman_246
num	x	y	z	hemi	lobe	gyrus	broadman	ROI	MNI-X	MNI-Y	MNI-Z	Suggested System
1	-52	-25	41	Left Cerebrum	Parietal Lobe	Postcentral Gyrus	Brodmann area 2	20	-53.52	-22.54	43.1	Mot
2	-44	-34	44	Left Cerebrum	Parietal Lobe	Inferior Parietal Lobule	Brodmann area 40	33	-45.1	-31.85	46.63	Mot
3	-39	-22	52	Left Cerebrum	Parietal Lobe	Postcentral Gyrus	Brodmann area 3	24	-39.63	-19.04	54.21	Mot
4	-38	-30	66	Left Cerebrum	Parietal Lobe	Postcentral Gyrus	Brodmann area 3	27	-38.28	-27.17	69.45	Mot
5	-38	-18	66	Left Cerebrum	Frontal Lobe	Precentral Gyrus	Brodmann area 6	37	-38.24	-14.57	68.72	Mot
6	-29	-45	57	Left Cerebrum	Parietal Lobe	Superior Parietal Lobule	Brodmann area 7	30	-29.1	-43	60.66	Mot
7	-23	-33	69	Left Cerebrum	Parietal Lobe	Postcentral Gyrus	Brodmann area 3	23	-22.5	-30.1	72.44	Mot
8	-21	-34	58	Left Cerebrum	Parietal Lobe	Postcentral Gyrus	Brodmann area 3	34	-20.66	-31.33	60.85	Mot
9	-17	-48	69	Left Cerebrum	Parietal Lobe	Postcentral Gyrus	Brodmann area 7	38	-16.25	-45.8	73.22	Mot
10	-14	-21	39	Left Cerebrum	Limbic Lobe	Cingulate Gyrus	Brodmann area 31	14	-13.74	-17.95	39.84	Mot
11	-14	-21	72	Left Cerebrum	Frontal Lobe	Precentral Gyrus	Brodmann area 6	35	-12.96	-17.34	74.66	Mot
12	-8	-54	57	Left Cerebrum	Parietal Lobe	Precuneus	Brodmann area 7	13	-7.12	-52.22	60.71	Mot
13	-8	-24	63	Left Cerebrum	Frontal Lobe	Medial Frontal Gyrus	Brodmann area 6	17	-6.9	-20.59	65.21	Mot
14	-8	-36	69	Left Cerebrum	Parietal Lobe	Paracentral Lobule	Brodmann area 4	18	-6.79	-33.09	72.27	Mot
15	-1	-18	46	Left Cerebrum	Frontal Lobe	Paracentral Lobule	Brodmann area 31	15	0.05	-14.53	46.74	Mot
16	1	-31	58	Right Cerebrum	Frontal Lobe	Paracentral Lobule	Brodmann area 5	39	2.4	-27.94	60.15	Mot
17	2	-21	57	Right Cerebrum	Frontal Lobe	Medial Frontal Gyrus	Brodmann area 6	40	3.45	-17.44	58.45	Mot
18	8	-6	45	Right Cerebrum	Limbic Lobe	Cingulate Gyrus	Brodmann area 24	16	9.5	-1.84	44.73	Mot
19	8	-48	69	Right Cerebrum	Parietal Lobe	Postcentral Gyrus	Brodmann area 7	22	9.94	-45.52	72.63	Mot
20	8	-21	72	Right Cerebrum	Frontal Lobe	Medial Frontal Gyrus	Brodmann area 6	31	10.09	-17.1	74.14	Mot
21	11	-36	72	Right Cerebrum	Parietal Lobe	Postcentral Gyrus	Brodmann area 3	19	13.19	-32.82	74.98	Mot
22	18	-32	58	Right Cerebrum	Frontal Lobe	Postcentral Gyrus	Brodmann area 4	28	20.21	-28.8	59.8	Mot
23	20	-45	66	Right Cerebrum	Parietal Lobe	Postcentral Gyrus	Brodmann area 5	32	22.45	-42.29	68.99	Mot
24	26	-21	69	Right Cerebrum	Frontal Lobe	Precentral Gyrus	Brodmann area 4	21	28.88	-16.95	70.55	Mot
25	26	-42	57	Right Cerebrum	Parietal Lobe	Sub-Gyral	Brodmann area 40	25	28.54	-39.24	59.17	Mot
26	35	-21	45	Right Cerebrum	Parietal Lobe	Postcentral Gyrus	Brodmann area 3	41	37.74	-17.3	45.01	Mot
27	39	-24	54	Right Cerebrum	Parietal Lobe	Postcentral Gyrus	Brodmann area 3	36	42.14	-20.24	54.59	Mot
28	41	-12	57	Right Cerebrum	Frontal Lobe	Precentral Gyrus	Brodmann area 4	29	44.34	-7.55	56.98	Mot
29	44	-33	48	Right Cerebrum	Parietal Lobe	Inferior Parietal Lobule	Brodmann area 40	255	47.21	-29.75	48.7	Mot
30	47	-24	42	Right Cerebrum	Parietal Lobe	Postcentral Gyrus	Brodmann area 2	26	50.24	-20.37	41.74	Mot
31	-51	-13	24	Left Cerebrum	Frontal Lobe	Precentral Gyrus	Brodmann area 4	45	-52.84	-10.23	24.41	MotM
32	-48	-14	34	Left Cerebrum	Frontal Lobe	Precentral Gyrus	Brodmann area 6	42	-49.47	-11.06	34.95	MotM
33	34	-13	16	Right Cerebrum	Sub-lobar	Insula	Brodmann area 13	43	36.04	-9.44	13.95	MotM
34	48	-10	34	Right Cerebrum	Frontal Lobe	Precentral Gyrus	Brodmann area 6	44	51.14	-5.8	32.42	MotM
35	62	-12	27	Right Cerebrum	Parietal Lobe	Postcentral Gyrus	Brodmann area 3	46	65.64	-7.88	24.83	MotM
36	-49	5	0	Left Cerebrum	Temporal Lobe	Superior Temporal Gyrus	Brodmann area 22	58	-51.26	8.26	-2.06	CO
37	-43	-3	10	Left Cerebrum	Sub-lobar	Insula	Brodmann area 13	55	-44.76	0.1	8.83	CO
38	-33	0	6	Left Cerebrum	Sub-lobar	Claustrum	*	57	-34.37	3.29	4.19	CO
39	-17	-9	69	Left Cerebrum	Frontal Lobe	Superior Frontal Gyrus	Brodmann area 6	50	-16.14	-4.82	70.83	CO
40	-11	-6	42	Left Cerebrum	Limbic Lobe	Cingulate Gyrus	Brodmann area 24	51	-10.48	-2.1	42.02	CO
41	-6	13	36	Left Cerebrum	Frontal Lobe	Cingulate Gyrus	Brodmann area 32	59	-5.33	17.8	34.41	CO
42	-4	-2	53	Left Cerebrum	Frontal Lobe	Medial Frontal Gyrus	Brodmann area 6	47	-2.88	2.38	53.21	CO
43	5	3	51	Right Cerebrum	Frontal Lobe	Medial Frontal Gyrus	Brodmann area 6	54	6.52	7.69	50.58	CO
44	11	-6	69	Right Cerebrum	Frontal Lobe	Superior Frontal Gyrus	Brodmann area 6	53	13.21	-1.36	69.98	CO
45	17	-12	63	Right Cerebrum	Frontal Lobe	Superior Frontal Gyrus	Brodmann area 6	49	19.33	-7.71	63.88	CO
46	34	6	5	Right Cerebrum	Sub-lobar	Claustrum	*	60	35.83	10.32	1.18	CO
47	35	-3	0	Right Cerebrum	Sub-lobar	Claustrum	*	52	36.73	0.78	-3.57	CO
48	47	4	3	Right Cerebrum	Sub-lobar	Insula	Brodmann area 13	56	49.4	8.32	-1.12	CO
49	51	-31	34	Right Cerebrum	Parietal Lobe	Inferior Parietal Lobule	Brodmann area 40	48	54.22	-27.83	33.64	CO
50	-58	-27	13	Left Cerebrum	Temporal Lobe	Superior Temporal Gyrus	Brodmann area 42	65	-60.48	-25.22	13.82	AUD
51	-53	-12	12	Left Cerebrum	Frontal Lobe	Precentral Gyrus	Brodmann area 43	70	-55.22	-9.42	11.73	AUD
52	-51	-24	22	Left Cerebrum	Parietal Lobe	Postcentral Gyrus	Brodmann area 40	69	-52.92	-21.83	22.97	AUD
53	-48	-36	24	Left Cerebrum	Sub-lobar	Insula	Brodmann area 13	68	-49.77	-34.36	25.74	AUD
54	-47	-28	5	Left Cerebrum	Temporal Lobe	Superior Temporal Gyrus	Brodmann area 41	66	-49.14	-26.3	5.18	AUD
55	-37	-35	16	Left Cerebrum	Temporal Lobe	Superior Temporal Gyrus	Brodmann area 41	64	-38.43	-33.34	16.98	AUD
56	-29	-29	12	Left Cerebrum	Sub-lobar	Insula	Brodmann area 13	73	-30.12	-27.02	12.2	AUD
57	30	-29	14	Right Cerebrum	Sub-lobar	Insula	Brodmann area 13	61	31.75	-26.33	12.91	AUD
58	41	-26	21	Right Cerebrum	Sub-lobar	Insula	Brodmann area 13	67	43.45	-22.93	19.85	AUD
59	53	-9	16	Right Cerebrum	Parietal Lobe	Postcentral Gyrus	Brodmann area 43	71	55.96	-5.03	13.25	AUD
60	55	-19	10	Right Cerebrum	Temporal Lobe	Transverse Temporal Gyrus	Brodmann area 41	63	57.88	-15.62	7.49	AUD
61	56	-21	30	Right Cerebrum	Parietal Lobe	Postcentral Gyrus	Brodmann area 2	72	59.4	-17.34	28.69	AUD
62	62	-36	21	Right Cerebrum	Temporal Lobe	Superior Temporal Gyrus	Brodmann area 22	62	65.43	-33.2	19.97	AUD
63	-65	-24	-15	Left Cerebrum	Temporal Lobe	Inferior Temporal Gyrus	Brodmann area 20	83	-68.47	-22.66	-15.74	DMN
64	-65	-42	-6	Left Cerebrum	Temporal Lobe	Middle Temporal Gyrus	Brodmann area 21	120	-68.3	-41.41	-5.14	DMN
65	-55	-31	-4	Left Cerebrum	Temporal Lobe	Middle Temporal Gyrus	Brodmann area 21	118	-57.75	-29.7	-3.94	DMN
66	-53	-15	-9	Left Cerebrum	Temporal Lobe	Middle Temporal Gyrus	Brodmann area 21	117	-55.72	-12.96	-10.24	DMN
67	-50	0	-24	Left Cerebrum	Temporal Lobe	Middle Temporal Gyrus	Brodmann area 21	129	-52.89	2.55	-27.06	DMN
68	-47	-43	0	Left Cerebrum	Temporal Lobe	Middle Temporal Gyrus	Brodmann area 22	131	-49.3	-42.15	0.83	DMN
69	-44	-61	18	Left Cerebrum	Temporal Lobe	Middle Temporal Gyrus	Brodmann area 39	79	-45.79	-60.69	20.85	DMN
70	-44	27	-9	Left Cerebrum	Frontal Lobe	Inferior Frontal Gyrus	Brodmann area 47	137	-46.17	31.26	-13.03	DMN
71	-43	-65	31	Left Cerebrum	Temporal Lobe	Middle Temporal Gyrus	Brodmann area 39	86	-44.45	-64.64	34.78	DMN
72	-41	9	-30	Left Cerebrum	Temporal Lobe	Superior Temporal Gyrus	Brodmann area 38	81	-43.58	11.99	-34.15	DMN
73	-39	-75	22	Left Cerebrum	Temporal Lobe	Middle Temporal Gyrus	Brodmann area 19	74	-40.5	-75.27	25.8	DMN
74	-38	-75	39	Left Cerebrum	Parietal Lobe	Precuneus	Brodmann area 19	87	-39.05	-74.95	43.72	DMN
75	-35	15	51	Left Cerebrum	Frontal Lobe	Superior Frontal Gyrus	Brodmann area 8	100	-35.36	19.86	50.8	DMN
76	-32	-39	-15	Left Cerebrum	Temporal Lobe	Fusiform Gyrus	Brodmann area 20	126	-33.93	-38.06	-15.6	DMN
77	-25	-41	-8	Left Cerebrum	Limbic Lobe	Parahippocampal Gyrus	Brodmann area 36	124	-26.44	-39.95	-8.26	DMN
78	-20	39	42	Left Cerebrum	Frontal Lobe	Superior Frontal Gyrus	Brodmann area 8	104	-19.78	45.07	39.48	DMN
79	-20	57	24	Left Cerebrum	Frontal Lobe	Superior Frontal Gyrus	Brodmann area 10	114	-20.16	63.65	19.39	DMN
80	-17	57	-3	Left Cerebrum	Frontal Lobe	Medial Frontal Gyrus	Brodmann area 10	78	-17.65	63.19	-9.17	DMN
81	-17	23	54	Left Cerebrum	Frontal Lobe	Superior Frontal Gyrus	Brodmann area 6	99	-16.4	28.52	53.05	DMN
82	-12	-41	1	Left Cerebrum	Limbic Lobe	Parahippocampal Gyrus	*	77	-12.6	-39.64	0.93	DMN
83	-11	-57	14	Left Cerebrum	Limbic Lobe	Posterior Cingulate	Brodmann area 30	90	-11.29	-56.2	15.6	DMN
84	-11	33	54	Left Cerebrum	Frontal Lobe	Superior Frontal Gyrus	Brodmann area 6	98	-10.09	39.09	52.29	DMN
85	-11	48	42	Left Cerebrum	Frontal Lobe	Superior Frontal Gyrus	Brodmann area 8	103	-10.33	54.63	38.71	DMN
86	-11	39	12	Left Cerebrum	Limbic Lobe	Anterior Cingulate	Brodmann area 32	111	-11.06	44.62	7.61	DMN
87	-8	42	27	Left Cerebrum	Frontal Lobe	Medial Frontal Gyrus	Brodmann area 9	115	-7.55	48.08	23.18	DMN
88	-7	-56	25	Left Cerebrum	Limbic Lobe	Posterior Cingulate	Brodmann area 31	88	-6.84	-54.9	27.05	DMN
89	-7	45	4	Left Cerebrum	Limbic Lobe	Anterior Cingulate	Brodmann area 32	107	-7.04	50.82	-1.29	DMN
90	-3	-50	12	Left Cerebrum	Limbic Lobe	Posterior Cingulate	Brodmann area 29	91	-2.94	-48.79	12.87	DMN
91	-3	-39	42	Left Cerebrum	Limbic Lobe	Posterior Cingulate	Brodmann area 31	94	-2.2	-36.68	43.85	DMN
92	-3	39	-4	Left Cerebrum	Limbic Lobe	Anterior Cingulate	Brodmann area 32	109	-3.06	44.41	-9.46	DMN
93	-3	32	39	Left Cerebrum	Frontal Lobe	Medial Frontal Gyrus	Brodmann area 8	112	-2.06	37.85	36.34	DMN
94	-3	36	20	Left Cerebrum	Limbic Lobe	Anterior Cingulate	Brodmann area 32	113	-2.5	41.7	16.05	DMN
95	5	60	3	Right Cerebrum	Frontal Lobe	Medial Frontal Gyrus	Brodmann area 10	75	5.55	66.69	-3.55	DMN
96	5	-60	33	Right Cerebrum	Parietal Lobe	Precuneus	Brodmann area 7	89	5.91	-58.82	35.45	DMN
97	5	48	21	Right Cerebrum	Frontal Lobe	Medial Frontal Gyrus	Brodmann area 9	105	5.94	54.42	16.18	DMN
98	5	57	27	Right Cerebrum	Frontal Lobe	Superior Frontal Gyrus	Brodmann area 9	106	6.11	63.98	21.96	DMN
99	7	-50	29	Right Cerebrum	Parietal Lobe	Precuneus	Brodmann area 31	92	7.94	-48.37	30.57	DMN
100	7	37	0	Right Cerebrum	Limbic Lobe	Anterior Cingulate	Brodmann area 24	110	7.51	42.49	-5.35	DMN
101	8	42	-9	Right Cerebrum	Frontal Lobe	Medial Frontal Gyrus	Brodmann area 10	76	8.36	47.59	-15.18	DMN
102	8	48	9	Right Cerebrum	Frontal Lobe	Medial Frontal Gyrus	Brodmann area 10	108	8.8	54.23	3.45	DMN
103	10	-55	16	Right Cerebrum	Limbic Lobe	Posterior Cingulate	Brodmann area 23	95	10.77	-53.83	17.09	DMN
104	11	48	42	Right Cerebrum	Frontal Lobe	Superior Frontal Gyrus	Brodmann area 8	102	12.73	54.87	38.19	DMN
105	11	24	60	Right Cerebrum	Frontal Lobe	Superior Frontal Gyrus	Brodmann area 6	121	13.08	29.99	58.65	DMN
106	11	30	24	Right Cerebrum	Limbic Lobe	Anterior Cingulate	Brodmann area 32	122	12.25	35.63	20.3	DMN
107	14	-64	24	Right Cerebrum	Occipital Lobe	Precuneus	Brodmann area 31	93	15.12	-63.09	25.98	DMN
108	20	33	42	Right Cerebrum	Frontal Lobe	Middle Frontal Gyrus	Brodmann area 8	101	22.11	39.21	38.9	DMN
109	21	27	50	Right Cerebrum	Frontal Lobe	Superior Frontal Gyrus	Brodmann area 8	97	23.33	33.07	47.68	DMN
110	26	-39	-11	Right Cerebrum	Temporal Lobe	Fusiform Gyrus	Brodmann area 37	125	26.94	-37.34	-12.76	DMN
111	41	-73	26	Right Cerebrum	Temporal Lobe	Middle Temporal Gyrus	Brodmann area 39	80	43.43	-72.21	28	DMN
112	44	12	-24	Right Cerebrum	Temporal Lobe	Superior Temporal Gyrus	Brodmann area 38	82	45.64	16.2	-30.02	DMN
113	44	-52	28	Right Cerebrum	Temporal Lobe	Superior Temporal Gyrus	Brodmann area 39	130	46.68	-50.08	28.76	DMN
114	47	30	-6	Right Cerebrum	Frontal Lobe	Inferior Frontal Gyrus	Brodmann area 47	139	49.26	35.47	-12.2	DMN
115	49	-61	34	Right Cerebrum	Parietal Lobe	Angular Gyrus	Brodmann area 39	96	52.04	-59.37	35.52	DMN
116	50	-6	-12	Right Cerebrum	Temporal Lobe	Superior Temporal Gyrus	Brodmann area 21	123	52.16	-2.43	-16.4	DMN
117	50	3	-24	Right Cerebrum	Temporal Lobe	Middle Temporal Gyrus	Brodmann area 21	128	51.9	6.81	-29.61	DMN
118	62	-15	-15	Right Cerebrum	Temporal Lobe	Inferior Temporal Gyrus	Brodmann area 21	116	64.64	-11.8	-19.3	DMN
119	62	-33	-6	Right Cerebrum	Temporal Lobe	Middle Temporal Gyrus	Brodmann area 21	119	64.8	-30.55	-8.7	DMN
120	-7	-72	38	Left Cerebrum	Parietal Lobe	Precuneus	Brodmann area 7	134	-6.58	-71.47	41.74	Mem
121	-3	-37	30	Left Cerebrum	Limbic Lobe	Cingulate Gyrus	Brodmann area 31	133	-2.47	-34.8	31.07	Mem
122	1	-27	30	Left Cerebrum	Limbic Lobe	Cingulate Gyrus	Brodmann area 23	221	1.75	-24.25	30.36	Mem
123	3	-50	48	Right Cerebrum	Parietal Lobe	Precuneus	Brodmann area 7	136	4.2	-48.06	50.71	Mem
124	10	-67	39	Right Cerebrum	Parietal Lobe	Precuneus	Brodmann area 7	135	11.27	-66.01	42.09	Mem
125	-44	-75	-12	Left Cerebrum	Occipital Lobe	Fusiform Gyrus	Brodmann area 19	154	-46.54	-75.95	-9.95	Vis
126	-40	-73	-2	Left Cerebrum	Occipital Lobe	Inferior Occipital Gyrus	Brodmann area 19	164	-42.1	-73.62	0.38	Vis
127	-38	-87	-9	Left Cerebrum	Occipital Lobe	Inferior Occipital Gyrus	Brodmann area 18	168	-40.21	-88.44	-6.19	Vis
128	-31	-78	-15	Left Cerebrum	Occipital Lobe	Fusiform Gyrus	Brodmann area 19	172	-33	-79.02	-13.24	Vis
129	-27	-79	16	Left Cerebrum	Occipital Lobe	Middle Occipital Gyrus	Brodmann area 19	147	-28.07	-79.45	19.43	Vis
130	-25	-89	0	Left Cerebrum	Occipital Lobe	Middle Occipital Gyrus	Brodmann area 18	171	-26.39	-90.23	3.12	Vis
131	-23	-90	15	Left Cerebrum	Occipital Lobe	Middle Occipital Gyrus	Brodmann area 18	149	-23.94	-90.98	18.96	Vis
132	-17	-68	3	Left Cerebrum	Occipital Lobe	Lingual Gyrus	Brodmann area 18	152	-17.87	-68.03	4.81	Vis
133	-16	-77	30	Left Cerebrum	Occipital Lobe	Cuneus	Brodmann area 7	166	-16.21	-76.97	33.82	Vis
134	-15	-53	-2	Left Cerebrum	Occipital Lobe	Lingual Gyrus	Brodmann area 19	160	-15.85	-52.34	-1.43	Vis
135	-14	-72	-9	Left Cerebrum	Occipital Lobe	Lingual Gyrus	Brodmann area 18	151	-15.02	-72.42	-7.68	Vis
136	-14	-90	27	Left Cerebrum	Occipital Lobe	Cuneus	Brodmann area 19	155	-14.22	-90.66	31.4	Vis
137	-8	-80	5	Left Cerebrum	Occipital Lobe	Cuneus	Brodmann area 17	146	-8.43	-80.5	7.44	Vis
138	-3	-81	18	Left Cerebrum	Occipital Lobe	Cuneus	Brodmann area 18	167	-2.88	-81.25	21.1	Vis
139	5	-72	21	Right Cerebrum	Occipital Lobe	Cuneus	Brodmann area 18	163	5.59	-71.65	23.52	Vis
140	6	-81	4	Right Cerebrum	Occipital Lobe	Lingual Gyrus	Brodmann area 18	170	6.21	-81.41	6.11	Vis
141	8	-72	9	Right Cerebrum	Occipital Lobe	Cuneus	Brodmann area 23	145	8.45	-71.84	10.79	Vis
142	14	-87	33	Right Cerebrum	Occipital Lobe	Cuneus	Brodmann area 19	156	15.27	-87.09	36.89	Vis
143	14	-77	28	Right Cerebrum	Occipital Lobe	Cuneus	Brodmann area 18	159	15.18	-76.68	31	Vis
144	17	-48	-9	Right Cerebrum	Limbic Lobe	Parahippocampal Gyrus	Brodmann area 19	143	17.53	-46.86	-9.88	Vis
145	19	-66	1	Right Cerebrum	Occipital Lobe	Lingual Gyrus	Brodmann area 19	148	19.81	-65.56	1.72	Vis
146	19	-85	-4	Right Cerebrum	Occipital Lobe	Middle Occipital Gyrus	Brodmann area 18	158	19.64	-85.62	-2.39	Vis
147	23	-87	21	Right Cerebrum	Occipital Lobe	Cuneus	Brodmann area 18	162	24.41	-87.21	24.01	Vis
148	25	-79	-16	Right Cerebrum	Occipital Lobe	Fusiform Gyrus	Brodmann area 19	165	25.66	-79.47	-15.56	Vis
149	26	-60	-9	Right Cerebrum	Occipital Lobe	Fusiform Gyrus	Brodmann area 19	150	26.93	-59.37	-9.36	Vis
150	27	-77	23	Right Cerebrum	Occipital Lobe	Cuneus	Brodmann area 18	157	28.68	-76.62	25.42	Vis
151	35	-84	11	Right Cerebrum	Occipital Lobe	Middle Occipital Gyrus	Brodmann area 19	169	36.76	-84.11	12.99	Vis
152	35	-81	0	Right Cerebrum	Occipital Lobe	Inferior Occipital Gyrus	Brodmann area 18	173	36.51	-81.16	1.2	Vis
153	38	-73	13	Right Cerebrum	Temporal Lobe	Middle Temporal Gyrus	Brodmann area 39	144	39.98	-72.49	14.36	Vis
154	40	-66	-8	Right Cerebrum	Occipital Lobe	Fusiform Gyrus	Brodmann area 19	161	41.6	-65.5	-8.27	Vis
155	41	-78	-12	Right Cerebrum	Occipital Lobe	Fusiform Gyrus	Brodmann area 19	153	42.52	-78.17	-11.78	Vis
156	-51	-50	39	Left Cerebrum	Parietal Lobe	Inferior Parietal Lobule	Brodmann area 40	177	-52.6	-48.83	42.5	FPN
157	-45	7	24	Left Cerebrum	Frontal Lobe	Inferior Frontal Gyrus	Brodmann area 9	176	-46.5	10.85	23.04	FPN
158	-43	-2	45	Left Cerebrum	Frontal Lobe	Precentral Gyrus	Brodmann area 6	174	-43.93	1.8	45.7	FPN
159	-41	33	24	Left Cerebrum	Frontal Lobe	Middle Frontal Gyrus	Brodmann area 46	188	-42.23	38.21	21.35	FPN
160	-41	-56	41	Left Cerebrum	Parietal Lobe	Inferior Parietal Lobule	Brodmann area 40	195	-42.09	-54.98	44.74	FPN
161	-41	20	31	Left Cerebrum	Frontal Lobe	Middle Frontal Gyrus	Brodmann area 9	201	-42.1	24.68	29.53	FPN
162	-40	2	33	Left Cerebrum	Frontal Lobe	Precentral Gyrus	Brodmann area 6	187	-41.06	5.81	32.72	FPN
163	-40	40	2	Left Cerebrum	Frontal Lobe	Sub-Gyral	Brodmann area 10	198	-41.68	45.16	-2.31	FPN
164	-33	49	9	Left Cerebrum	Frontal Lobe	Middle Frontal Gyrus	Brodmann area 10	197	-34.16	54.83	4.36	FPN
165	-28	-59	44	Left Cerebrum	Parietal Lobe	Superior Parietal Lobule	Brodmann area 7	191	-28.4	-57.93	47.78	FPN
166	-23	6	63	Left Cerebrum	Frontal Lobe	Superior Frontal Gyrus	Brodmann area 6	178	-22.53	10.76	63.73	FPN
167	-4	21	46	Left Cerebrum	Frontal Lobe	Medial Frontal Gyrus	Brodmann area 8	202	-2.98	26.41	44.42	FPN
168	23	39	-9	Right Cerebrum	Frontal Lobe	Middle Frontal Gyrus	Brodmann area 11	180	24.07	44.61	-15.35	FPN
169	29	9	57	Right Cerebrum	Frontal Lobe	Middle Frontal Gyrus	Brodmann area 6	193	31.83	14.37	55.98	FPN
170	31	-55	42	Right Cerebrum	Parietal Lobe	Superior Parietal Lobule	Brodmann area 7	199	33.38	-53.12	44.02	FPN
171	32	48	-6	Right Cerebrum	Frontal Lobe	Middle Frontal Gyrus	Brodmann area 10	181	33.6	54.22	-12.95	FPN
172	35	-66	38	Right Cerebrum	Parietal Lobe	Precuneus	Brodmann area 19	194	37.45	-64.7	40.38	FPN
173	36	37	20	Right Cerebrum	Frontal Lobe	Middle Frontal Gyrus	Brodmann area 10	189	38.37	43.18	15.06	FPN
174	37	13	42	Right Cerebrum	Frontal Lobe	Middle Frontal Gyrus	Brodmann area 6	196	39.87	18.39	39.72	FPN
175	41	-55	45	Right Cerebrum	Parietal Lobe	Inferior Parietal Lobule	Brodmann area 40	192	43.93	-52.95	46.95	FPN
176	41	43	4	Right Cerebrum	Frontal Lobe	Middle Frontal Gyrus	Brodmann area 46	200	43.25	49.25	-2.31	FPN
177	44	5	35	Right Cerebrum	Frontal Lobe	Precentral Gyrus	Brodmann area 9	186	47.01	9.93	32.66	FPN
178	45	19	30	Right Cerebrum	Frontal Lobe	Middle Frontal Gyrus	Brodmann area 9	175	47.98	24.56	26.5	FPN
179	46	-45	44	Right Cerebrum	Parietal Lobe	Inferior Parietal Lobule	Brodmann area 40	190	49.18	-42.41	45.16	FPN
180	56	-54	-12	Right Cerebrum	Temporal Lobe	Inferior Temporal Gyrus	Brodmann area 20	179	58.31	-52.79	-13.61	FPN
181	-38	45	21	Left Cerebrum	Frontal Lobe	Middle Frontal Gyrus	Brodmann area 10	220	-39.12	50.79	17.38	SN
182	-34	16	3	Left Cerebrum	Sub-lobar	Insula	*	208	-35.44	20.03	0.07	SN
183	-27	46	25	Left Cerebrum	Frontal Lobe	Superior Frontal Gyrus	Brodmann area 10	214	-27.5	52.04	21.28	SN
184	-11	21	27	Left Cerebrum	Limbic Lobe	Cingulate Gyrus	Brodmann area 32	212	-10.76	25.99	24.54	SN
185	-2	10	45	Left Cerebrum	Frontal Lobe	Medial Frontal Gyrus	Brodmann area 32	213	-0.94	14.86	43.99	SN
186	-1	25	30	Left Cerebrum	Limbic Lobe	Cingulate Gyrus	Brodmann area 32	215	-0.2	30.35	27.22	SN
187	4	18	39	Right Cerebrum	Limbic Lobe	Cingulate Gyrus	Brodmann area 32	216	5.23	23.22	37.03	SN
188	9	-41	48	Right Cerebrum	Parietal Lobe	Precuneus	Brodmann area 7	203	10.51	-38.54	50.02	SN
189	9	17	30	Right Cerebrum	Limbic Lobe	Cingulate Gyrus	Brodmann area 32	217	10.26	22.06	27.48	SN
190	24	43	31	Right Cerebrum	Frontal Lobe	Superior Frontal Gyrus	Brodmann area 9	219	26.07	49.56	26.58	SN
191	29	27	30	Right Cerebrum	Frontal Lobe	Middle Frontal Gyrus	Brodmann area 9	206	31.24	32.79	26.39	SN
192	29	49	20	Right Cerebrum	Frontal Lobe	Middle Frontal Gyrus	Brodmann area 10	218	31.07	55.71	14.49	SN
193	32	12	-3	Right Cerebrum	Sub-lobar	Insula	Brodmann area 13	211	33.56	16.45	-7.58	SN
194	34	17	7	Right Cerebrum	Sub-lobar	Insula	Brodmann area 13	209	35.91	21.91	2.62	SN
195	35	27	3	Right Cerebrum	Frontal Lobe	Inferior Frontal Gyrus	Brodmann area 47	210	36.89	32.35	-2.24	SN
196	39	-5	48	Right Cerebrum	Frontal Lobe	Middle Frontal Gyrus	Brodmann area 6	205	42.05	-0.39	47.1	SN
197	45	17	14	Right Cerebrum	Frontal Lobe	Inferior Frontal Gyrus	Brodmann area 44	207	47.6	22.16	9.74	SN
198	52	-47	36	Right Cerebrum	Parietal Lobe	Supramarginal Gyrus	Brodmann area 40	204	55.27	-44.59	36.7	SN
199	27	-10	-2	Right Cerebrum	Sub-lobar	Pallidum			28.28	-6.7	-5.06	BG
200	-27	-13	-2	Left Cerebrum	Sub-lobar	Pallidum			-28.31	-10.45	-3.6	BG
201	27	-11	10	Right Cerebrum	Sub-lobar	Putamen			28.56	-7.53	7.66	BG
202	-27	-13	10	Left Cerebrum	Sub-lobar	Putamen			-28.02	-10.23	9.07	BG
203	12	13	-1	Right Cerebrum	Sub-lobar	Caudate			12.66	17.32	-5.06	BG
204	-12	13	-1	Left Cerebrum	Sub-lobar	Caudate			-12.49	17.05	-4.49	BG
205	11	13	10	Right Cerebrum	Sub-lobar	Caudate			11.87	17.51	6.57	BG
206	-13	13	10	Left Cerebrum	Sub-lobar	Caudate			-13.28	17.24	7.14	BG
207	13	-5	20	Right Cerebrum	Sub-lobar	Caudate			14.15	-1.19	18.18	BG
208	-15	-5	20	Left Cerebrum	Sub-lobar	Caudate			-15.19	-1.5	18.84	BG
209	24	-2	2	Right Cerebrum	Sub-lobar	Pallidum			25.26	1.75	-1.26	BG
210	-27	-4	-1	Left Cerebrum	Sub-lobar	Pallidum			-28.26	-0.97	-3.09	BG
211	24	1	10	Right Cerebrum	Sub-lobar	Putamen			25.46	5.05	7	BG
212	-24	4	10	Left Cerebrum	Sub-lobar	Putamen			-24.83	7.67	7.95	BG
213	18	-8	-1	Right Cerebrum	Sub-lobar	Thalamus			18.88	-4.68	-3.91	BG
214	-18	-8	-1	Left Cerebrum	Sub-lobar	Thalamus			-18.84	-5.08	-3.06	BG
215	18	-31	2	Right Cerebrum	Sub-lobar	Thalamus			18.89	-28.79	0.66	Thal
216	-18	-31	2	Left Cerebrum	Sub-lobar	Thalamus			-18.84	-29.18	1.51	Thal
217	13	-22	2	Right Cerebrum	Sub-lobar	Thalamus			13.67	-19.39	0.23	Thal
218	-13	-22	2	Left Cerebrum	Sub-lobar	Thalamus			-13.57	-19.67	0.84	Thal
219	15	-25	10	Right Cerebrum	Sub-lobar	Thalamus			15.95	-22.37	8.8	Thal
220	-18	-25	10	Left Cerebrum	Sub-lobar	Thalamus			-18.63	-22.73	9.59	Thal
221	12	-17	13	Right Cerebrum	Sub-lobar	Thalamus			12.9	-13.94	11.55	Thal
222	-15	-17	13	Left Cerebrum	Sub-lobar	Thalamus			-15.39	-14.24	12.19	Thal
223	3	-11	10	Right Cerebrum	Sub-lobar	Thalamus			3.42	-7.79	8.23	Thal
224	-3	-13	10	Left Cerebrum	Sub-lobar	Thalamus			-2.88	-9.96	8.5	Thal
225	9	-11	4	Right Cerebrum	Sub-lobar	Thalamus			9.56	-7.84	1.76	Thal
226	-9	-13	2	Left Cerebrum	Sub-lobar	Thalamus			-9.35	-10.17	0.2	Thal
227	-54	-51	8	Left Cerebrum	Temporal Lobe	Superior Temporal Gyrus	Brodmann area 22	236	-56.47	-50.48	9.92	VAN
228	-53	-41	12	Left Cerebrum	Temporal Lobe	Superior Temporal Gyrus	Brodmann area 22	237	-55.3	-39.89	13.51	VAN
229	-47	21	2	Left Cerebrum	Frontal Lobe	Inferior Frontal Gyrus	Brodmann area 45	242	-49.07	25.13	-0.98	VAN
230	-11	6	66	Left Cerebrum	Frontal Lobe	Superior Frontal Gyrus	Brodmann area 6	138	-9.88	10.95	66.61	VAN
231	49	-35	9	Right Cerebrum	Temporal Lobe	Superior Temporal Gyrus	Brodmann area 41	238	51.52	-32.52	7.55	VAN
232	49	-31	-2	Right Cerebrum	Temporal Lobe	Middle Temporal Gyrus	Brodmann area 21	239	51.28	-28.52	-4.3	VAN
233	50	27	6	Right Cerebrum	Frontal Lobe	Inferior Frontal Gyrus	Brodmann area 45	241	52.68	32.58	0.57	VAN
234	51	-45	22	Right Cerebrum	Parietal Lobe	Inferior Parietal Lobule	Brodmann area 40	235	53.9	-42.76	21.83	VAN
235	53	-48	12	Right Cerebrum	Temporal Lobe	Superior Temporal Gyrus	Brodmann area 22	240	55.75	-46.07	11.42	VAN
236	-50	-63	3	Left Cerebrum	Temporal Lobe	Middle Temporal Gyrus	Brodmann area 37	252	-52.44	-63.14	5.29	DAN
237	-40	-60	-10	Left Cerebrum	Temporal Lobe	Fusiform Gyrus	Brodmann area 37	262	-42.26	-60.12	-8.85	DAN
238	-32	-48	44	Left Cerebrum	Parietal Lobe	Inferior Parietal Lobule	Brodmann area 40	259	-32.56	-46.42	47.2	DAN
239	-32	-5	53	Left Cerebrum	Frontal Lobe	Middle Frontal Gyrus	Brodmann area 6	261	-32.23	-1.08	54.06	DAN
240	-26	-71	33	Left Cerebrum	Parietal Lobe	Precuneus	Brodmann area 19	260	-26.6	-70.72	36.86	DAN
241	-17	-60	60	Left Cerebrum	Parietal Lobe	Superior Parietal Lobule	Brodmann area 7	263	-16.5	-58.57	64.46	DAN
242	8	-63	57	Right Cerebrum	Parietal Lobe	Superior Parietal Lobule	Brodmann area 7	251	9.61	-61.5	60.88	DAN
243	20	-66	45	Right Cerebrum	Parietal Lobe	Precuneus	Brodmann area 7	256	21.9	-64.74	48.12	DAN
244	23	-60	57	Right Cerebrum	Parietal Lobe	Superior Parietal Lobule	Brodmann area 7	258	25.34	-58.18	60.34	DAN
245	26	-9	54	Right Cerebrum	Frontal Lobe	Middle Frontal Gyrus	Brodmann area 6	264	28.56	-4.62	53.99	DAN
246	44	-60	4	Right Cerebrum	Temporal Lobe	Middle Temporal Gyrus	Brodmann area 37	257	46.09	-58.93	3.93	DAN
